# Integrated multi-omic analysis reveals novel subtype-specific regulatory interactions in pediatric B-cell acute lymphoblastic leukemia

**DOI:** 10.1101/2025.08.13.670107

**Authors:** Irina Pushel, Zachary S Clark, Lisa A Lansdon, Byunggil Yoo, Michaella J Rekowski, Nicole M Wood, Michael P Washburn, Midhat S Farooqi

## Abstract

Molecular subtyping of pediatric B-cell acute lymphoblastic leukemia (B-ALL) has improved patient outcomes through stratification and selection of targeted therapies. Despite extensive genomic and transcriptomic profiling of this cancer, few studies to date have characterized the proteomic landscape, although proteins are the direct targets of many therapeutic agents. In this study, we demonstrate the utility of multi-omic integration of global transcriptomic, proteomic, and phosphoproteomic profiles of samples from patients diagnosed with either of two B-ALL subtypes – Ph- like (*BCR::ABL1*-like) and *ETV6::RUNX1*. Through individual and multi-omic analysis, we recapitulate known transcriptomic findings and identify novel subtype-specific proteomic and phosphoproteomic biomarkers. Our findings suggest a previously undescribed role for calcium-dependent signaling processes in Ph-like B-ALL, which has the potential to serve as a novel avenue for targeted treatments. By integrating multiple ‘omics modalities, we identify not only features of interest but also begin to unravel the regulatory interactions driving subtype-specific mechanisms of leukemogenesis. This integrated analytic approach paves the way for enhanced precision medicine for precise subtyping and treatment selection for pediatric leukemia patients. Mass spectrometry data generated in this study have been deposited in MassIVE under accession MSV000097955.
