## Supplementary Table 5 for "Integrated multi-omic analysis reveals novel subtype-specific regulatory interactions in pediatric B-cell acute lymphoblastic leukemia"

term_id	p_values_1	p_values_2	significant_1	significant_2	term_size	query_sizes_1	query_sizes_2	intersection_sizes_1	intersection_sizes_2	source	term_name	effective_domain_size	source_order
GO:0032501	1.02902287491785e-06	1.17490615831689e-12	TRUE	TRUE	7669	272	273	149	165	GO:BP	multicellular organismal process	21031	7883
GO:0032502	0.0129045722320164	4.58188744382395e-11	TRUE	TRUE	6453	272	273	118	144	GO:BP	developmental process	21031	7884
GO:0048731	0.00132395052810103	6.04388960069748e-11	TRUE	TRUE	3973	272	273	85	105	GO:BP	system development	21031	13413
GO:0048856	0.000628469512446885	2.50979578155309e-10	TRUE	TRUE	5899	272	273	115	134	GO:BP	anatomical structure development	21031	13525
GO:0007275	0.000820627837745289	4.27416393875826e-10	TRUE	TRUE	4643	272	273	96	114	GO:BP	multicellular organism development	21031	2835
GO:0007154	1.45534086317683e-09	2.1886233186836e-09	TRUE	TRUE	6537	272	273	141	141	GO:BP	cell communication	21031	2749
GO:0009653	0.00682763554814452	5.41368182948051e-09	TRUE	TRUE	2684	272	273	62	78	GO:BP	anatomical structure morphogenesis	21031	3608
GO:0023052	6.49681848212247e-09	2.25731735033091e-08	TRUE	TRUE	6447	272	273	138	137	GO:BP	signaling	21031	6877
GO:0007165	4.02638505048549e-06	4.62274303581769e-08	TRUE	TRUE	5959	272	273	123	129	GO:BP	signal transduction	21031	2760
GO:0007399	0.556866560298835	5.12611694721363e-08	FALSE	TRUE	2531	272	273	53	73	GO:BP	nervous system development	21031	2932
GO:0051716	1.13384429843389e-07	1.61503774363987e-05	TRUE	TRUE	7394	272	273	148	142	GO:BP	cellular response to stimulus	21031	14364
GO:0007155	0.000102005678095837	1.84307831732479e-07	TRUE	TRUE	1512	272	273	46	52	GO:BP	cell adhesion	21031	2750
GO:0065007	2.21316308716453e-05	2.75180425043537e-07	TRUE	TRUE	12680	272	273	208	214	GO:BP	biological regulation	21031	16384
GO:0050789	0.000276440884418437	4.29543812270907e-07	TRUE	TRUE	12287	272	273	200	209	GO:BP	regulation of biological process	21031	13687
GO:0051239	0.00220496309298059	6.297489149126e-07	TRUE	TRUE	2955	272	273	68	78	GO:BP	regulation of multicellular organismal process	21031	14037
GO:0050896	6.74516020684868e-06	1.08720177130635e-06	TRUE	TRUE	8976	272	273	164	167	GO:BP	response to stimulus	21031	13774
GO:0048518	0.0139287122480695	1.45369828131002e-06	TRUE	TRUE	6250	272	273	115	129	GO:BP	positive regulation of biological process	21031	13226
GO:0048522	0.0541054655156046	1.65635410104401e-06	FALSE	TRUE	5717	272	273	105	121	GO:BP	positive regulation of cellular process	21031	13230
GO:0048699	1	1.84140278799656e-06	FALSE	TRUE	1514	272	273	34	50	GO:BP	generation of neurons	21031	13381
GO:0030154	0.00526725497962299	2.09565364899707e-06	TRUE	TRUE	4366	272	273	89	100	GO:BP	cell differentiation	21031	6924
GO:0048869	0.00531942502541736	2.12297976716584e-06	TRUE	TRUE	4367	272	273	89	100	GO:BP	cellular developmental process	21031	13537
GO:0030182	1	2.57452662816977e-06	FALSE	TRUE	1431	272	273	32	48	GO:BP	neuron differentiation	21031	6936
GO:0022008	1	3.30333858110572e-06	FALSE	TRUE	1742	272	273	39	54	GO:BP	neurogenesis	21031	6799
GO:0048666	1	1.3717161017495e-05	FALSE	TRUE	1167	272	273	27	41	GO:BP	neuron development	21031	13349
GO:0098609	0.0906619333994174	1.69774017703653e-05	FALSE	TRUE	946	272	273	28	36	GO:BP	cell-cell adhesion	21031	19347
GO:0023051	1.89897932701214e-05	0.0184045881943099	TRUE	TRUE	3437	272	273	82	73	GO:BP	regulation of signaling	21031	6876
GO:0010646	2.05958891696254e-05	0.00508374479282559	TRUE	TRUE	3443	272	273	82	75	GO:BP	regulation of cell communication	21031	4342
GO:0005515	2.24140374104955e-05	0.000162018668732238	TRUE	TRUE	14838	294	287	254	246	GO:MF	protein binding	20212	1492
GO:0070887	2.35884509803359e-05	1	TRUE	FALSE	2683	272	273	69	45	GO:BP	cellular response to chemical stimulus	21031	16854
GO:0048468	0.0328153563064861	3.92088665132362e-05	TRUE	TRUE	2819	272	273	62	71	GO:BP	cell development	21031	13194
GO:0048519	0.483295024849	4.18712918951712e-05	FALSE	TRUE	5874	272	273	103	119	GO:BP	negative regulation of biological process	21031	13227
GO:0048858	1	4.292882732853e-05	FALSE	TRUE	676	272	273	19	29	GO:BP	cell projection morphogenesis	21031	13527
GO:0007166	5.58065955436587e-05	0.000354608629232146	TRUE	TRUE	2799	272	273	70	68	GO:BP	cell surface receptor signaling pathway	21031	2761
GO:0016477	7.42910465701536e-05	0.00409252672241672	TRUE	TRUE	1496	272	273	46	42	GO:BP	cell migration	21031	5292
GO:0032989	1	8.96765193248485e-05	FALSE	TRUE	785	272	273	22	31	GO:BP	cellular anatomical entity morphogenesis	21031	8249
KEGG:04640	1	9.10690388935795e-05	FALSE	TRUE	92	136	127	5	10	KEGG	Hematopoietic cell lineage	8484	333
GO:0031175	1	9.94897789664817e-05	FALSE	TRUE	1014	272	273	25	36	GO:BP	neuron projection development	21031	7333
GO:0120039	1	0.000137004892978088	FALSE	TRUE	671	272	273	19	28	GO:BP	plasma membrane bounded cell projection morphogenesis	21031	20036
GO:0050794	0.000731510128919283	0.000151567654992641	TRUE	TRUE	11738	272	273	192	195	GO:BP	regulation of cellular process	21031	13691
GO:0048585	1	0.000219736722128718	FALSE	TRUE	1648	272	273	37	48	GO:BP	negative regulation of response to stimulus	21031	13281
GO:0048583	0.15391152172544	0.000267847950385902	FALSE	TRUE	3939	272	273	77	87	GO:BP	regulation of response to stimulus	21031	13279
GO:0035239	1	0.000286175582916034	FALSE	TRUE	872	272	273	22	32	GO:BP	tube morphogenesis	21031	9225
GO:0030030	1	0.000302713976639062	FALSE	TRUE	1613	272	273	37	47	GO:BP	cell projection organization	21031	6891
GO:0048812	1	0.000305904582784991	FALSE	TRUE	655	272	273	18	27	GO:BP	neuron projection morphogenesis	21031	13483
GO:0048513	0.089383099643317	0.000363052389030531	FALSE	TRUE	3039	272	273	64	72	GO:BP	animal organ development	21031	13223
GO:0040011	0.000474831079292803	0.347633360233498	TRUE	FALSE	1234	272	273	39	32	GO:BP	locomotion	21031	10240
GO:0000902	0.185184001509175	0.000485351565576688	FALSE	TRUE	986	272	273	28	34	GO:BP	cell morphogenesis	21031	242
GO:0072359	1	0.000486916988054154	FALSE	TRUE	1130	272	273	25	37	GO:BP	circulatory system development	21031	17886
GO:0034330	1	0.000507246683027493	FALSE	TRUE	759	272	273	20	29	GO:BP	cell junction organization	21031	8863
GO:0023057	1	0.00069753708547579	FALSE	TRUE	1398	272	273	32	42	GO:BP	negative regulation of signaling	21031	6879
GO:0008283	0.0973842748082007	0.000953659125453705	FALSE	TRUE	2006	272	273	47	53	GO:BP	cell population proliferation	21031	3185
GO:0071679	1	0.000954516365529042	FALSE	TRUE	13	-1	273	-1	5	GO:BP	commissural neuron axon guidance	21031	17354
GO:0065008	0.00119864458532735	0.00307459710370914	TRUE	TRUE	2846	272	273	67	66	GO:BP	regulation of biological quality	21031	16385
GO:0007267	0.00126905903929672	0.043953703329919	TRUE	TRUE	1704	272	273	47	43	GO:BP	cell-cell signaling	21031	2828
GO:0009968	1	0.00167246455894864	FALSE	TRUE	1290	272	273	31	39	GO:BP	negative regulation of signal transduction	21031	3844
GO:0030029	1	0.0016956786295832	FALSE	TRUE	805	272	273	17	29	GO:BP	actin filament-based process	21031	6890
GO:0035295	1	0.0017242561626189	FALSE	TRUE	1091	272	273	27	35	GO:BP	tube development	21031	9257
GO:0010648	1	0.00183569729311808	FALSE	TRUE	1398	272	273	32	41	GO:BP	negative regulation of cell communication	21031	4344
GO:0050793	0.0337054976043904	0.00195771141464168	TRUE	TRUE	2455	272	273	56	60	GO:BP	regulation of developmental process	21031	13690
GO:0098742	1	0.00196930799059776	FALSE	TRUE	280	272	273	5	16	GO:BP	cell-cell adhesion via plasma-membrane adhesion molecules	21031	19410
GO:0097485	1	0.00225088937239753	FALSE	TRUE	249	272	273	6	15	GO:BP	neuron projection guidance	21031	19215
GO:0007411	1	0.00225088937239753	FALSE	TRUE	249	272	273	6	15	GO:BP	axon guidance	21031	2940
GO:0120036	0.622642500893379	0.00234192283957066	FALSE	TRUE	1570	272	273	37	44	GO:BP	plasma membrane bounded cell projection organization	21031	20035
GO:0050900	0.00238038447027621	1	TRUE	FALSE	396	272	273	19	5	GO:BP	leukocyte migration	21031	13777
GO:0048667	1	0.00245100749184569	FALSE	TRUE	597	272	273	18	24	GO:BP	cell morphogenesis involved in neuron differentiation	21031	13350
GO:0042127	0.136924593724098	0.00255616854931291	FALSE	TRUE	1683	272	273	41	46	GO:BP	regulation of cell population proliferation	21031	10326
GO:0030234	0.00265416446856952	1	TRUE	FALSE	1296	294	287	40	24	GO:MF	enzyme regulator activity	20212	3856
KEGG:05145	1	0.00287336127910942	FALSE	TRUE	108	136	127	3	9	KEGG	Toxoplasmosis	8484	437
GO:0098772	0.00330172600336615	1	TRUE	FALSE	2063	294	287	55	40	GO:MF	molecular function regulator activity	20212	9183
GO:0048870	0.00335092653528064	0.0471521838500616	TRUE	TRUE	1709	272	273	46	43	GO:BP	cell motility	21031	13538
GO:0030334	0.00343569601313641	1	TRUE	FALSE	934	272	273	31	25	GO:BP	regulation of cell migration	21031	7017
GO:0009887	1	0.00420180879788421	FALSE	TRUE	1035	272	273	19	33	GO:BP	animal organ morphogenesis	21031	3785
GO:0034329	1	0.00430104058735023	FALSE	TRUE	449	272	273	13	20	GO:BP	cell junction assembly	21031	8862
GO:0042221	0.00438804488787687	1	TRUE	FALSE	3957	272	273	83	66	GO:BP	response to chemical	21031	10394
GO:0048523	1	0.00482086513206087	FALSE	TRUE	5541	272	273	96	107	GO:BP	negative regulation of cellular process	21031	13231
GO:0031344	1	0.00511669687000278	FALSE	TRUE	667	272	273	15	25	GO:BP	regulation of cell projection organization	21031	7392
GO:0009966	0.0344932359920529	0.00513285626747863	TRUE	TRUE	3010	272	273	65	68	GO:BP	regulation of signal transduction	21031	3842
GO:0086066	1	0.00602502481016547	FALSE	TRUE	18	272	273	1	5	GO:BP	atrial cardiac muscle cell to AV node cell communication	21031	18443
GO:0086014	1	0.00602502481016547	FALSE	TRUE	18	272	273	1	5	GO:BP	atrial cardiac muscle cell action potential	21031	18411
GO:0086026	1	0.00602502481016547	FALSE	TRUE	18	272	273	1	5	GO:BP	atrial cardiac muscle cell to AV node cell signaling	21031	18420
REAC:R-HSA-422475	1	0.00633746493312616	FALSE	TRUE	549	167	170	8	23	REAC	Axon guidance	10842	189
GO:0030155	0.0074857795754521	0.0708185169713416	TRUE	FALSE	778	272	273	27	25	GO:BP	regulation of cell adhesion	21031	6925
GO:0048771	0.00760644317276932	1	TRUE	FALSE	177	272	273	12	3	GO:BP	tissue remodeling	21031	13445
GO:0007167	1	0.00792237995606906	FALSE	TRUE	967	272	273	23	31	GO:BP	enzyme-linked receptor protein signaling pathway	21031	2762
GO:0086002	1	0.0081030020783729	FALSE	TRUE	50	272	273	1	7	GO:BP	cardiac muscle cell action potential involved in contraction	21031	18402
GO:0001822	1	0.0102529739947467	FALSE	TRUE	318	272	273	4	16	GO:BP	kidney development	21031	484
GO:0048646	1	0.0106295728654524	FALSE	TRUE	1183	272	273	28	35	GO:BP	anatomical structure formation involved in morphogenesis	21031	13329
GO:0040012	0.0108491706160737	1	TRUE	FALSE	1038	272	273	32	27	GO:BP	regulation of locomotion	21031	10241
GO:0120035	1	0.0111819929684644	FALSE	TRUE	652	272	273	15	24	GO:BP	regulation of plasma membrane bounded cell projection organization	21031	20034
GO:0007423	1	0.0120022989797929	FALSE	TRUE	610	272	273	11	23	GO:BP	sensory organ development	21031	2952
GO:2000145	0.0127480448643131	1	TRUE	FALSE	996	272	273	31	25	GO:BP	regulation of cell motility	21031	26166
REAC:R-HSA-9675108	1	0.0128518215902217	FALSE	TRUE	574	167	170	9	23	REAC	Nervous system development	10842	1536
GO:0071310	0.0134747685766464	1	TRUE	FALSE	1971	272	273	49	39	GO:BP	cellular response to organic substance	21031	17066
GO:0072001	1	0.0151692738201412	FALSE	TRUE	328	272	273	5	16	GO:BP	renal system development	21031	17550
GO:0051240	0.0329158583291577	0.0165019080722922	TRUE	TRUE	1637	272	273	42	43	GO:BP	positive regulation of multicellular organismal process	21031	14038
GO:0045597	0.0177386602092315	1	TRUE	FALSE	864	272	273	28	21	GO:BP	positive regulation of cell differentiation	21031	11844
GO:0086065	1	0.0198503920137013	FALSE	TRUE	57	272	273	1	7	GO:BP	cell communication involved in cardiac conduction	21031	18442
GO:0002685	0.0219159253983929	1	TRUE	FALSE	230	272	273	13	1	GO:BP	regulation of leukocyte migration	21031	1210
GO:0099536	0.0233162003591639	1	TRUE	FALSE	780	272	273	26	16	GO:BP	synaptic signaling	21031	19666
GO:0035556	0.0238586407124266	0.0280776636663826	TRUE	TRUE	2668	272	273	60	60	GO:BP	intracellular signal transduction	21031	9405
GO:0006936	1	0.0255773282610586	FALSE	TRUE	342	272	273	6	16	GO:BP	muscle contraction	21031	2605
GO:0005488	1	0.0258223283468997	FALSE	TRUE	18370	294	287	273	278	GO:MF	binding	20212	1480
GO:0009888	0.208368777214487	0.0265130677880831	FALSE	TRUE	2010	272	273	46	49	GO:BP	tissue development	21031	3786
GO:0006810	0.0296254580088498	1	TRUE	FALSE	4350	272	273	86	75	GO:BP	transport	21031	2519
KEGG:04514	1	0.0416077501272414	FALSE	TRUE	153	136	127	6	9	KEGG	Cell adhesion molecules	8484	315
REAC:R-HSA-373760	1	0.0430453961844509	FALSE	TRUE	119	167	170	4	9	REAC	L1CAM interactions	10842	1259
GO:0051094	0.0457720137780223	1	TRUE	FALSE	1328	272	273	36	31	GO:BP	positive regulation of developmental process	21031	13928
GO:0004908	1	0.0461468514781162	FALSE	TRUE	7	-1	287	-1	3	GO:MF	interleukin-1 receptor activity	20212	1157
CORUM:6529	1	0.0498368521475335	FALSE	TRUE	2	-1	42	-1	2	CORUM	FLRT3-LPHN3 complex	3383	2204
