## Supplementary Table 6 for "Integrated multi-omic analysis reveals novel subtype-specific regulatory interactions in pediatric B-cell acute lymphoblastic leukemia"

Kinase.Gene	mS	Enrichment	m	z.score	p.value	FDR
ABL1	2.45654333931247	5.18843537585459	1	1.06661688721455	0.143072435821814	0.413996835569506
ADRBK1	0.197506579381494	0.417151249492623	10	0.772402728629218	0.21993796913689	0.458134843592375
ADRBK2	0.579973439779532	1.22495486395546	4	0.766970740437705	0.221549456124315	0.458134843592375
AKT1	0.567029949919327	1.19761707609599	25	1.89386762778576	0.0291212911724069	0.208447136813017
AKT2	-3.01158797427521	-6.36073841367723	1	-0.923957959111475	0.177754102382964	0.458134843592375
ATM	1.06648535280575	2.25251077144715	7	1.48318511665007	0.0690126172045937	0.286919076445941
ATR	0.813744777632021	1.71870046972774	3	0.811614102897799	0.208506548190901	0.458134843592375
AURKA	0.064403791118383	0.136026465656124	19	0.8534790101995	0.196696861358823	0.458134843592375
AURKB	-0.0915774215656451	-0.19341956076123	10	0.43961781238949	0.330106968760408	0.489192838958139
AURKC	0.752748591407134	1.58987116501456	1	0.446381056364037	0.327661007159668	0.489192838958139
CAMK1	0.565360062739764	1.19409012764877	5	0.845604062514863	0.198886829241343	0.458134843592375
CAMK2A	-0.351193453849366	-0.741751432006317	5	0.09952920141349	0.460359051813652	0.489192838958139
CAMK2B	2.18338078900035	4.61149206827398	5	2.1626734608151	0.0152831518545273	0.138567243481047
CAMK2D	0.00144197417390632	0.00304557615379103	1	0.172881396539386	0.431372327436678	0.489192838958139
CAMK2G	-0.174621396107069	-0.368815731619294	1	0.108788693540498	0.456685045918976	0.489192838958139
CAMK4	0.643071010861026	1.35822247812316	11	1.34805841739852	0.0888197971837557	0.345128354771165
CDC42BPA	0.259219156289915	0.547493634274814	11	0.884611964692606	0.188182975679116	0.458134843592375
CDC42BPB	-0.967117090950583	-2.0426362714553	7	-0.475455027997946	0.317231340211221	0.489192838958139
CDC7	0.171983794313864	0.363244884880189	2	0.33228938652578	0.369835376680854	0.489192838958139
CDK1	-0.412834687665704	-0.871943133909497	78	0.19492958843864	0.422724035129667	0.489192838958139
CDK16	-2.31473259348316	-4.88891862051696	1	-0.670280292467898	0.25133956386561	0.47475250952393
CDK2	-0.435151811550873	-0.919078860440398	49	0.0976309747477941	0.461112663851345	0.489192838958139
CDK3	-0.698230146746111	-1.47472341964851	2	-0.115713292332132	0.453939885632232	0.489192838958139
CDK4	0.189461950496478	0.400160286449275	6	0.591127244215148	0.277217583320456	0.489192838958139
CDK5	-0.353950418503697	-0.747574383595892	5	0.0972850312866916	0.461250021456986	0.489192838958139
CDK6	-0.0793876108090394	-0.167673609390289	6	0.351396058244424	0.362645619577384	0.489192838958139
CDK7	-0.124651776130942	-0.263275503668458	37	0.772384531937538	0.219943356226664	0.458134843592375
CHEK1	-0.381932621325567	-0.806675254601069	4	0.0666415420490603	0.473433536731044	0.489192838958139
CHEK2	-0.579955548083057	-1.22491707512046	2	-0.0548232806444879	0.478139626509697	0.489192838958139
CHUK	-0.694421296749736	-1.46667879379304	10	-0.25435815256007	0.399609438693061	0.489192838958139
CLK1	-0.90161686101017	-1.90429403066888	90	-1.47862659759535	0.069620070019971	0.286919076445941
CLK2	-1.84911576426844	-3.90549496597357	6	-1.22665758266325	0.109975658354313	0.373720407644093
CLK3	-3.47393118833241	-7.33724790537301	1	-1.09226568975885	0.137358168235037	0.406102410434022
CSNK1A1	0.0585082889107309	0.12357464698755	9	0.580966085805275	0.280631655436862	0.489192838958139
CSNK1D	-0.402282323279636	-0.849655613146723	8	0.0732925457915225	0.470786661672344	0.489192838958139
CSNK1E	-1.34327258062574	-2.83710971640528	2	-0.447793398981659	0.327151153908563	0.489192838958139
CSNK1G1	-0.60883334163177	-1.28590951243146	9	-0.147835064432206	0.441236467979472	0.489192838958139
CSNK1G2	0.420349644952989	0.887815383999048	3	0.563569840216523	0.286523458586082	0.489192838958139
CSNK2A1	-0.0689157153681376	-0.145556046110078	90	1.39711588656807	0.0811893626173331	0.324757450469332
CSNK2A2	-0.439075565066241	-0.927366172623935	13	0.0451375727051634	0.481998826620519	0.489192838958139
DAPK1	1.94390855640006	4.10570567188742	3	1.52420716246247	0.0637284846920093	0.286919076445941
DMPK	-3.96472901948921	-8.37385604853703	4	-2.54186362386393	0.00551315932446172	0.0937237085158493
DYRK1A	2.43641437976744	5.14592124467227	2	1.49806129674742	0.0670586627501142	0.286919076445941
EIF2AK2	-1.48289214233104	-3.13199849834545	2	-0.519672203392391	0.301646031944824	0.489192838958139
FYN	-0.0985055449524251	-0.20805236609098	1	0.136497300014273	0.445714079425714	0.489192838958139
GRK1	0.579973439779532	1.22495486395546	4	0.766970740437705	0.221549456124315	0.458134843592375
GRK4	1.62620548295304	3.43468886591013	1	0.764347326365815	0.222330144684535	0.458134843592375
GRK5	0.579973439779532	1.22495486395546	4	0.766970740437705	0.221549456124315	0.458134843592375
GRK7	0.579973439779532	1.22495486395546	4	0.766970740437705	0.221549456124315	0.458134843592375
GSK3A	-2.57484573611245	-5.4383004324903	9	-2.2949094097175	0.0108691582212056	0.129147317224439
GSK3B	-0.740463206560554	-1.56392335276802	14	-0.363673530592663	0.358050905674895	0.489192838958139
GTF2F1	-1.12973392960402	-2.38609732295674	2	-0.337859642254077	0.367734480894649	0.489192838958139
HIPK1	-1.06262734721367	-2.24436232465453	4	-0.428947799784299	0.333980606642096	0.489192838958139
HIPK2	0.311582828108472	0.658090310069299	18	1.21247286833361	0.112665711127999	0.373720407644093
ICK	-0.177881725270655	-0.375701833280345	1	0.107601829353888	0.457155772902061	0.489192838958139
IKBKB	-2.95305998072936	-6.23712214876897	5	-2.01839099911147	0.0217752780310221	0.174202224248177
LCK	-0.0985055449524251	-0.20805236609098	1	0.136497300014273	0.445714079425714	0.489192838958139
LYN	0.473018899630116	0.999057477640752	4	0.689100987459111	0.245379859332485	0.47475250952393
MAK	-0.904762100718038	-1.91093705328716	4	-0.31401179303464	0.376756040960956	0.489192838958139
MAP2K1	1.11522626324225	2.35545585689021	5	1.2931953288611	0.0979717554144168	0.366009499747374
MAP2K2	6.64385618977472	14.0324080326486	1	2.59093281084937	0.00478580885471107	0.0929814291772437
MAP2K3	-2.85659824262826	-6.03338648232628	3	-1.50261770278807	0.0664688278399512	0.286919076445941
MAP2K4	-2.03211004444331	-4.29199496442427	5	-1.26873745094452	0.102267360223531	0.366009499747374
MAP2K6	-2.04313803299249	-4.31528704521008	5	-1.27771423721629	0.100675101690663	0.366009499747374
MAP4K4	-0.658249680664112	-1.3902811624152	1	-0.067267484155685	0.473184381060874	0.489192838958139
MAP4K6	-1.68848985882327	-3.56623894034056	1	-0.442307889498938	0.329133211314921	0.489192838958139
MAPK1	-0.143165865365584	-0.302378886865283	41	0.769908544459539	0.22067707253134	0.458134843592375
MAPK10	-3.8062304967496	-8.03909324209981	2	-1.71577095286198	0.0431019862826863	0.234474805377814
MAPK11	-0.238509302331262	-0.503752603050864	13	0.30838803032595	0.378893544430739	0.489192838958139
MAPK12	0.154846998137209	0.327050465637151	7	0.605151416239837	0.272539196806024	0.489192838958139
MAPK13	-0.74850559019292	-1.58090957364049	6	-0.245251546360539	0.403130833283906	0.489192838958139
MAPK14	0.819811788435415	1.73151452962006	6	1.15320558085722	0.124413006695842	0.388115967350121
MAPK3	-0.433380330562418	-0.915337336942293	41	0.0934353999005765	0.462778834230884	0.489192838958139
MAPK7	-0.723003640963512	-1.52704721614911	13	-0.327528272946607	0.371634181208962	0.489192838958139
MAPK8	-1.09053399973372	-2.30330362678406	9	-0.673898444307762	0.250187940623313	0.47475250952393
MAPK9	2.03946039026274	4.30751954063019	4	1.82957068384207	0.0336570803954773	0.217969663513567
MAPKAPK2	-3.56022104708384	-7.51949966888096	3	-1.94626731926493	0.0258113185505207	0.195018851270601
MAPKAPK3	-2.86238231009324	-6.04560294102715	4	-1.73928464182621	0.040992353714224	0.232290004380603
MAPKAPK5	-4.63190825110988	-9.78299720716402	3	-2.62198961541363	0.00437090473117782	0.0929814291772437
MARK4	0.551172726070573	1.16412522603861	6	0.913662095251146	0.180447213550858	0.458134843592375
MST3	-0.174621396107069	-0.368815731619294	1	0.108788693540498	0.456685045918976	0.489192838958139
MTOR	-0.947175526045182	-2.00051793421724	4	-0.344891482186562	0.36508797720423	0.489192838958139
NEK1	1.175684270731	2.4831484808258	2	0.849013471246972	0.197936898175336	0.458134843592375
NEK2	0.738749313105953	1.56030345920132	16	1.76513948364587	0.0387701631325819	0.229249660262223
NEK4	-1.98850436116217	-4.19989592993808	1	-0.551522772544058	0.290637680130853	0.489192838958139
PAK1	0.151660267505692	0.320319810542537	8	0.643652897185192	0.259900270224759	0.484197763706401
PAK2	-0.744410235831357	-1.57225982539215	9	-0.295898053336345	0.383653968874768	0.489192838958139
PAK3	-0.651351777495853	-1.37571218484226	3	-0.112161420959719	0.455347708856763	0.489192838958139
PAK4	-0.845221866595509	-1.78518284734083	2	-0.191387423893676	0.424111036116644	0.489192838958139
PAK5	-0.845221866595509	-1.78518284734083	2	-0.191387423893676	0.424111036116644	0.489192838958139
PAK6	-0.845221866595509	-1.78518284734083	2	-0.191387423893676	0.424111036116644	0.489192838958139
PDHK4	-1.41119543298445	-2.98056874860192	1	-0.341363841624745	0.366414846115291	0.489192838958139
PDK1	6.64385618977472	14.0324080326486	3	4.48762726738835	3.60103947498499e-06	0.000489741368597958
PIM1	-0.399198497751557	-0.843142302672287	4	0.0540708785655608	0.478439346916126	0.489192838958139
PKD1	-5.13489523577609	-10.8453499135352	2	-2.39979281725877	0.00820217683846304	0.123944005558997
PKD2	0.117695042669755	0.248582271347746	2	0.30434050519806	0.380434244541939	0.489192838958139
PKD3	-0.756330919033137	-1.59743735572051	1	-0.102972194740953	0.458992519501051	0.489192838958139
PLK1	-0.877554241796946	-1.85347166463786	11	-0.487880033457176	0.312817408958353	0.489192838958139
PLK2	0	0	1	0.172356471778984	0.431578645246535	0.489192838958139
PLK4	0.420349644952989	0.887815383999048	3	0.563569840216523	0.286523458586082	0.489192838958139
PRKAA2	0.727048328286906	1.535589951161	5	0.977218363345571	0.164230529364656	0.458134843592375
PRKACA	0.00101582374213045	0.00214550899833818	17	0.712168631368	0.238180179552802	0.47475250952393
PRKACB	-1.97758184835918	-4.17682662319582	5	-1.22435148156766	0.110409831947742	0.373720407644093
PRKACG	-0.540675508670197	-1.14195418055508	6	-0.0599309838798136	0.476105301335518	0.489192838958139
PRKCA	1.02635446580226	2.16775081201098	25	2.72991176716613	0.00316756392611163	0.0929814291772437
PRKCB	0.348255719581901	0.735546679110551	54	2.19816745745104	0.0139685873984156	0.13569484901318
PRKCD	-0.736144140641764	-1.55480110605448	5	-0.213820783046024	0.415343408608061	0.489192838958139
PRKCE	1.40128452051671	2.95963603065157	7	1.80564297574969	0.0354870626106998	0.219374568866144
PRKCG	-4.11292495672274	-8.68685888915274	5	-2.96252146743471	0.00152565265645857	0.0691629204261218
PRKCH	-2.09365642523113	-4.42198632839699	2	-0.834105266320201	0.202110833888303	0.458134843592375
PRKCI	0.579973439779532	1.22495486395546	4	0.766970740437705	0.221549456124315	0.458134843592375
PRKCQ	3.14674394909066	6.64619970791471	2	1.86375246177423	0.0311782371934453	0.212012012915428
PRKCT	2.10910936087665	4.45462428624653	6	2.30286278918449	0.0106432821890098	0.129147317224439
PRKCZ	3.6448316363982	7.69820466778946	2	2.1201774714082	0.016995540776867	0.144462096603369
PRKD1	-3.62593428177746	-7.65829179442174	1	-1.14759968176149	0.125566930613274	0.388115967350121
PRKD2	-0.0846703239869906	-0.178831163785664	1	0.141533763344757	0.443724144600797	0.489192838958139
PRKDC	0.056816900540333	0.120002286136088	16	0.772158569691249	0.220010258150615	0.458134843592375
PRKG1	-1.97282650665118	-4.16678292368226	9	-1.63744659484743	0.0507685945650518	0.265558802340271
PRKG2	-1.06876324179183	-2.25732187313159	8	-0.612941546338621	0.269957495433119	0.489192838958139
RAF1	0.0320216461081961	0.0676325301500118	14	0.68851500777439	0.245564261368388	0.47475250952393
ROCK1	1.98583872134396	4.19426586442661	14	3.34977616458111	0.000404384439931257	0.0274981419153255
ROCK2	6.64385618977472	14.0324080326486	1	2.59093281084937	0.00478580885471107	0.0929814291772437
RPS6KA1	-0.639354797539784	-1.35037350906505	1	-0.0603891418272743	0.475922853220814	0.489192838958139
RPS6KA2	-0.457676341748768	-0.966652647327454	10	0.0181756084299805	0.492749380537794	0.496399375949185
RPS6KA3	-0.472607930410499	-0.99818947453927	6	0.000764377433455849	0.499695057553305	0.499695057553305
RPS6KB1	0.103529785195582	0.218664002937445	5	0.46967406613731	0.319293949529084	0.489192838958139
RPS6KB2	-3.62593428177746	-7.65829179442174	1	-1.14759968176149	0.125566930613274	0.388115967350121
SGK1	-0.639354797539784	-1.35037350906505	1	-0.0603891418272743	0.475922853220814	0.489192838958139
SRC	-6.64385618977472	-14.0324080326486	1	-2.2462198672914	0.0123449641464537	0.129147317224439
SRPK1	-6.64385618977472	-14.0324080326486	1	-2.2462198672914	0.0123449641464537	0.129147317224439
STK11	-2.31473259348316	-4.88891862051696	1	-0.670280292467898	0.25133956386561	0.47475250952393
SYK	-0.23298109791979	-0.492076549600301	2	0.123805761978125	0.450734534759596	0.489192838958139
TGFBR2	-2.1653160911147	-4.57333783909182	6	-1.50861109968254	0.0656990979777943	0.286919076445941
TTK	-1.19324329665298	-2.52023468639003	18	-1.11166641500397	0.133140802554901	0.402381092165924
UHMK1	-0.831805742460668	-1.75684681436551	1	-0.130447446601202	0.448106215147177	0.489192838958139
WEE1	2.45654333931247	5.18843537585459	2	1.50842406775499	0.0657230135106067	0.286919076445941
